# Genetic variation reveals a homeotic long noncoding RNA that modulates human hematopoietic stem cells

**DOI:** 10.1101/2025.07.16.664824

**Authors:** Peng Lyu, Gaurav Agarwal, Chun-Jie Guo, Adam Sychla, Wallace Bourgeois, Tianyi Ye, Chen Weng, Mateusz Antoszewski, Samantha Joubran, Alexis Caulier, Michael Poeschla, Scott A. Armstrong, Silvi Rouskin, Vijay G. Sankaran

## Abstract

The *HOXA* gene locus coordinates body patterning, hematopoiesis, and differentiation. While studying blood phenotype-associated variation within the *HOXA* locus, we identified a genetic variant, rs17437411, associated with globally reduced blood counts, protection from blood cancers, and variation in anthropometric phenotypes. We find that this variant disrupts the activity of a previously unstudied antisense long non-coding RNA (lncRNA) located between *HOXA7* and *HOXA9*, which we have named *HOTSCRAMBL*. The *HOTSCRAMBL* variant disrupts lncRNA function and reduces human hematopoietic stem cell (HSC) self-renewal. Mechanistically, *HOTSCRAMBL* enables appropriate expression and splicing of *HOXA* genes in HSCs, most notably *HOXA9*, in an SRSF2-dependent manner. Given the critical role of *HOXA* gene expression in some blood cancers, we also demonstrate that *HOTSCRAMBL* variation or deletion compromises *HOXA*-dependent acute myeloid leukemias. Collectively, we show how insights from human genetic variation can uncover critical regulatory processes required for effective developmental gene expression.
