## Supplemental Table 1 for "Genetic variation reveals a homeotic long noncoding RNA that modulates human hematopoietic stem cells"

### Sheet: Sheet1
Table S1: Genetic associations with blood cell traits at the HOXA locus, related to Figure 1.
Summary statistics for a selection of blood cell traits, for conditionally independent SNPs at the HOXA locus. Associations are ranked by significance, and associations at rs35355140 are highlighted. EAF = effect allele frequency; SE = standard error; MONO# = monocyte count; RBC# = red blood cell count; LYMPH# = lymphocyte count; WBC# = white blood cell count; PLT# = platelet count; NEUT# = neutr…
blood_trait	rsID	chr	pos_hg38	ref_allele	alt_allele	eaf	beta	p_value	se	INFO
MONO#	rs35355140	7	27165113	C	A	0.068429	-0.0353087	1.6e-17	0.00414384	1
RBC#	rs2071243	7	27168661	C	T	0.466783	0.0175047	8.3e-17	0.00210203	0.993331
LYMPH#	rs4719885	7	27146104	C	G	0.246423	0.0201105	2.8e-16	0.00245853	1
MCH	rs2071243	7	27168661	C	T	0.466756	-0.0162112	8.1e-15	0.00208738	0.993331
PCT	rs35355140	7	27165113	C	A	0.068564	-0.031834	3.5e-14	0.00420109	1
LYMPH#	rs3213847	7	27122916	C	G	0.634197	-0.0166974	1.7e-13	0.00226563	0.941499
MCV	rs2071243	7	27168661	C	T	0.466759	-0.0152011	1.9e-13	0.00206642	0.993331
MONO#	rs10259620	7	27162670	A	G	0.787011	0.0169786	4e-11	0.00257062	0.985308
WBC#	rs35355140	7	27165113	C	A	0.068497	-0.0275937	5.1e-11	0.00420209	1
PLT#	rs35355140	7	27165113	C	A	0.068574	-0.0266493	1.7e-10	0.00417189	1
NEUT#	rs35355140	7	27165113	C	A	0.068496	-0.0269889	2.1e-10	0.00424662	1
PCT	rs10259620	7	27162670	A	G	0.786926	0.013729	1.4e-07	0.00260712	0.985308
MONO#	rs4719885	7	27146104	C	G	0.24635	0.0127564	1.5e-07	0.00242739	1
HCT	rs2071243	7	27168661	C	T	0.466767	0.0105772	7.7e-07	0.00213942	0.993331
PLT#	rs10259620	7	27162670	A	G	0.786895	0.0119941	3.6e-06	0.00258933	0.985308
RDW	rs2071243	7	27168661	C	T	0.46675	0.00899522	2.5e-05	0.00213577	0.993331
MCH	rs35355140	7	27165113	C	A	0.068531	0.0167263	4.8e-05	0.00411456	1
MCV	rs35355140	7	27165113	C	A	0.068522	0.0165475	4.9e-05	0.00407344	1
MCV	rs10259620	7	27162670	A	G	0.786955	-0.0098605	9.6e-05	0.00252827	0.985308
HB	rs2071243	7	27168661	C	T	0.466783	0.00827079	0.00011	0.00213833	0.993331
MCH	rs10259620	7	27162670	A	G	0.786963	-0.00931815	0.00026	0.00255395	0.985308
PCT	rs4719885	7	27146104	C	G	0.246434	0.00872695	0.00039	0.00246252	1
NEUT#	rs3213847	7	27122916	C	G	0.634203	0.00791775	0.00056	0.00229334	0.941499
MRV	rs35355140	7	27165113	C	A	0.068561	0.014475	0.00059	0.00421417	1
MRV	rs10259620	7	27162670	A	G	0.786991	-0.00895496	0.00062	0.00261623	0.985308
MRV	rs2071243	7	27168661	C	T	0.466815	-0.0069649	0.0011	0.00213828	0.993331
RBC#	rs10259620	7	27162670	A	G	0.786977	0.00827613	0.0013	0.00257208	0.985308
RBC#	rs3213847	7	27122916	C	G	0.634181	0.00707912	0.0016	0.00223786	0.941499
RBC#	rs35355140	7	27165113	C	A	0.068504	-0.0128869	0.0019	0.00414443	1
HB	rs3213847	7	27122916	C	G	0.634145	0.00626842	0.0059	0.0022763	0.941499
EO#	rs35355140	7	27165113	C	A	0.068476	-0.0112981	0.0072	0.00420146	1
HB	rs4719885	7	27146104	C	G	0.246408	-0.00663152	0.0073	0.00247052	1
HCT	rs4719885	7	27146104	C	G	0.246418	-0.00645083	0.0091	0.00247196	1
PDW	rs10259620	7	27162670	A	G	0.786895	0.00676244	0.01	0.00264205	0.985308
HCT	rs3213847	7	27122916	C	G	0.634147	0.00566592	0.013	0.0022777	0.941499
RBC#	rs4719885	7	27146104	C	G	0.246408	-0.00555666	0.022	0.00242869	1
LYMPH#	rs10259620	7	27162670	A	G	0.786985	0.0058815	0.024	0.00260352	0.985308
WBC#	rs4719885	7	27146104	C	G	0.24644	0.00557155	0.024	0.00246237	1
PLT#	rs4719885	7	27146104	C	G	0.24641	0.00520648	0.033	0.00244586	1
RDW	rs35355140	7	27165113	C	A	0.068557	-0.00890837	0.034	0.00420826	1
MPV	rs2071243	7	27168661	C	T	0.466793	-0.00429855	0.036	0.00205042	0.993331
MPV	rs4719885	7	27146104	C	G	0.246412	0.00483269	0.041	0.0023688	1
PDW	rs35355140	7	27165113	C	A	0.068597	-0.00866695	0.042	0.00425615	1
PLT#	rs2071243	7	27168661	C	T	0.46679	0.00419696	0.047	0.00211708	0.993331
BASO#	rs4719885	7	27146104	C	G	0.246439	-0.00505299	0.049	0.00256221	1
MONO#	rs2071243	7	27168661	C	T	0.467011	0.00400565	0.057	0.00210111	0.993331
RDW	rs10259620	7	27162670	A	G	0.78696	0.00471214	0.071	0.00261281	0.985308
MCV	rs3213847	7	27122916	C	G	0.634175	-0.0039355	0.074	0.00219994	0.941499
PDW	rs2071243	7	27168661	C	T	0.466755	0.00332805	0.12	0.00216026	0.993331
EO#	rs3213847	7	27122916	C	G	0.634191	0.00341147	0.13	0.00226867	0.941499
LYMPH#	rs35355140	7	27165113	C	A	0.068469	-0.00570067	0.17	0.00419597	1
RDW	rs4719885	7	27146104	C	G	0.246375	0.00328887	0.18	0.0024672	1
BASO#	rs3213847	7	27122916	C	G	0.634205	0.00307962	0.19	0.00236108	0.941499
NEUT#	rs4719885	7	27146104	C	G	0.246388	-0.00299485	0.23	0.00248852	1
HCT	rs10259620	7	27162670	A	G	0.786953	0.00302933	0.25	0.00261773	0.985308
HCT	rs35355140	7	27165113	C	A	0.068521	-0.00474992	0.26	0.00421753	1
MRV	rs3213847	7	27122916	C	G	0.634075	-0.00256828	0.26	0.00227635	0.941499
HB	rs10259620	7	27162670	A	G	0.78695	0.00286022	0.27	0.00261629	0.985308
MCH	rs3213847	7	27122916	C	G	0.634148	-0.00243963	0.27	0.00222211	0.941499
PCT	rs2071243	7	27168661	C	T	0.466783	0.00233671	0.27	0.00213163	0.993331
BASO#	rs10259620	7	27162670	A	G	0.786979	-0.00282321	0.3	0.00271357	0.985308
BASO#	rs35355140	7	27165113	C	A	0.06848	-0.00457556	0.3	0.00437309	1
LYMPH#	rs2071243	7	27168661	C	T	0.46682	-0.00215009	0.31	0.00212804	0.993331
WBC#	rs10259620	7	27162670	A	G	0.786974	0.00262719	0.31	0.00260771	0.985308
MPV	rs3213847	7	27122916	C	G	0.634125	-0.00195536	0.37	0.00218278	0.941499
MRV	rs4719885	7	27146104	C	G	0.246461	-0.00213401	0.39	0.00247037	1
HB	rs35355140	7	27165113	C	A	0.068526	-0.00351764	0.4	0.00421495	1
PDW	rs3213847	7	27122916	C	G	0.634122	0.0018195	0.43	0.0022997	0.941499
PDW	rs4719885	7	27146104	C	G	0.246395	0.00187426	0.45	0.00249577	1
MPV	rs35355140	7	27165113	C	A	0.06858	-0.00298135	0.46	0.00404022	1
EO#	rs10259620	7	27162670	A	G	0.787004	-0.00173583	0.51	0.00260739	0.985308
WBC#	rs2071243	7	27168661	C	T	0.466811	-0.00139267	0.51	0.00213125	0.993331
PLT#	rs3213847	7	27122916	C	G	0.63413	0.00145072	0.52	0.00225377	0.941499
MONO#	rs3213847	7	27122916	C	G	0.634331	-0.00120726	0.59	0.00223682	0.941499
EO#	rs2071243	7	27168661	C	T	0.46688	-0.00110624	0.6	0.00213108	0.993331
MCH	rs4719885	7	27146104	C	G	0.24642	-0.00105814	0.66	0.00241145	1
NEUT#	rs2071243	7	27168661	C	T	0.466836	-0.000937334	0.66	0.002154	0.993331
MPV	rs10259620	7	27162670	A	G	0.786933	0.00105784	0.67	0.00250785	0.985308
EO#	rs4719885	7	27146104	C	G	0.246425	-0.00101967	0.68	0.00246206	1
RDW	rs3213847	7	27122916	C	G	0.634185	-0.000836511	0.71	0.00227339	0.941499
BASO#	rs2071243	7	27168661	C	T	0.466754	0.000673597	0.76	0.00221762	0.993331
NEUT#	rs10259620	7	27162670	A	G	0.786926	-0.000724929	0.78	0.00263508	0.985308
WBC#	rs3213847	7	27122916	C	G	0.634167	0.000573008	0.8	0.00226904	0.941499
PCT	rs3213847	7	27122916	C	G	0.634125	0.000280722	0.9	0.00226924	0.941499
MCV	rs4719885	7	27146104	C	G	0.246399	-0.000271198	0.91	0.00238748	1
