## Supplemental Table 2 for "Genetic variation reveals a homeotic long noncoding RNA that modulates human hematopoietic stem cells"

### Sheet: Sheet1
Table S2: Fine-mapping at the sentinel rs35355140 variant, related to Figure 1.
Fine-mapping was performed with SuSiE and CARMA for rs35355140-associated blood cell traits (monocyte, neutrophil and platelet counts), with each method retrieving the same 95% credit set of 4 SNPs, for which linkage disequilibrium (LD), functional annotation and fine-mapping data is detailed below. MAF = minor allele frequency; LD = linkage disequilibrium; PIP = posterior inclusion probability; …
					LD (European Ancestry)				Functional Annotation			Fine-mapping PIP values
rsID	chr	pos_hg38	ref	alt	MAF	Distance	Dprime	R2	mapped_transcript	variant_type	max_spliceai _score	MONO# _SuSiE	MONO# _CARMA	NEUT# _SuSiE	NEUT# _CARMA	PLT# _SuSiE	PLT# _CARMA
rs35355140	7	27165113	C	A	0.0646	0	1	1	HOXA9	synonymous_variant	0.09	0.0838071	0.0173734	0.207227	0.156787	0.799189	0.968269
rs17437411	7	27158467	C	T	0.0656	-6646	1	0.9838	ENST00000602610	noncoding_transcript_exon_variant	0.77	0.351102	0.445592	0.260299	0.2918	0.0539136	0.0069288
rs62454420	7	27152185	A	G	0.0656	-12928	1	0.9838	HOXA3	intron_variant	0	0.298302	0.294983	0.217464	0.200406	0.0737523	0.0128219
rs62454419	7	27149827	C	T	0.0656	-15286	1	0.9838	HOXA6	intron_variant	0	0.269122	0.242052	0.281519	0.349687	0.071194	0.0119765
