## Supplemental Table 7 for "Genetic variation reveals a homeotic long noncoding RNA that modulates human hematopoietic stem cells"

### Sheet: Sheet1
Table S7. Protein identifications from ChIRP-ms analysis comparing HOTSCRAMBL and AAVS1 under KO conditions, related to Figure 6
Gene Symbol	AAVS1_KO_MOLM13	HOTSCRAMBL_KO_MOLM13	AAVS1_CBE_MOLM13	HOTSCRAMBL_CBE_MOLM13	Gene Symbol	AAVS1_KO_OCI-AML4	HOTSCRAMBL_KO_OCI-AML4	AAVS1_CBE_OCI-AML4	HOTSCRAMBL_CBE_OCI-AML4
SRSF2	10	0	8	4	PKM	10	0	8	10
RPL13	7	0	6	0	SRSF2	8	0	6	3
RBMX	6	0	3	1	PNP	7	0	4	3
HNRNPAB	6	0	5	1	RPL6	6	0	4	8
HNRNPA1	4	0	7	1	HSPB1	6	0	4	0
SRSF3	3	0	1	0	SBSN	6	0	1	0
PKM	3	0	4	4	SRSF3	6	0	2	0
HSPA8	2	0	0	0	ATP5F1B	5	0	5	8
RPL6	2	0	2	0	LCP1	5	0	7	6
PNP	2	0	1	0	SFPQ	5	0	4	0
TPI1	1	0	1	1	C1QBP	5	0	0	4
HNRNPD	1	0	1	2	CKM	5	0	0	0
BASP1	1	0	0	3	SRSF1	5	0	0	0
CALML3	1	0	0	0	ANXA2	5	0	0	0
STOM	1	0	0	1	HNRNPAB	5	0	4	2
LETM1	1	0	0	1	RBMX	4	0	4	4
ACADM	1	0	0	0	FABP5	4	0	2	1
RPL23A	1	0	0	0	RAB7A	4	0	0	3
RPL29	1	0	1	0	HNRNPA1	4	0	7	4
RPL19	1	0	0	2	H2BC12	3	0	3	4
ATP5F1B	0	0	7	2	RNH1	3	0	4	3
IER3IP1	0	0	4	0	IER3IP1	3	0	0	0
HSPB1	0	0	3	0	HBB	3	0	0	0
H2BC12	0	0	3	0	CALML3	3	0	0	0
FABP5	0	0	2	1	TKT	2	0	4	8
RPS8	0	0	2	0	CCT8	2	0	4	8
METTL7B	0	0	2	0	IGHA1	2	0	4	0
CKM	0	0	2	0	PHGDH	2	0	3	6
YWHAZ	0	0	2	0	RPS8	2	0	3	3
RPL15	0	0	2	0	TPI1	2	0	1	2
HBB	0	0	2	0	MFSD10	2	0	4	3
RPL21	0	0	2	0	METTL7B	2	0	3	0
HSP90B1	0	0	1	0	PEBP1	2	0	3	3
PARK7	0	0	1	0	IGKC	2	0	0	0
TUBA4A	0	0	1	0	CCT4	2	0	0	3
SRSF6	0	0	1	0	GDI2	2	0	0	3
TMEM33	0	0	1	0	LDHA	2	0	0	3
TKT	0	0	0	2	ARHGDIB	2	0	2	1
IGHA1	0	0	0	10	DMKN	2	0	0	0
IGKC	0	0	0	7	YWHAZ	2	0	1	0
DMKN	0	0	0	2	RPL19	2	0	0	0
					PARK7	2	0	0	0
					PSMA7	2	0	0	0
					HSPA2	2	0	0	0
					CCT3	2	0	0	0
					PSMB2	2	0	0	0
					RPL12	2	0	0	0
					SMR3B	2	0	0	0
					CAPG	1	0	5	2
					HSP90B1	1	0	4	1
					CCT7	1	0	2	4
					HNRNPD	1	0	0	0
					CORO1A	1	0	1	2
					RPL15	1	0	0	2
					RPL29	1	0	1	1
					CA2	1	0	0	3
					RPL14	1	0	1	2
					RPL21	1	0	1	0
					MYL6	1	0	0	3
					TUBAL3	1	0	2	0
					PDIA6	1	0	0	2
					EEF1B2	1	0	0	2
					ECM1	1	0	1	0
					IMPDH2	1	0	0	1
					TUBA4A	1	0	0	0
					SRSF6	1	0	0	0
					ERLIN1	1	0	0	1
					TMEM33	1	0	0	0
					ETHE1	1	0	1	0
					GALNT4	1	0	0	0
					HNRNPH1	1	0	0	0
					ANXA1	1	0	0	0
					PSMB3	1	0	0	0
					RBM8A	1	0	0	0
					ACP1	1	0	0	0
					MTFP1	1	0	0	0
					RPL26	1	0	0	0
					CST6	1	0	0	0
					H3C12	1	0	0	0
					GFAP	1	0	0	0
