## Supplemental Table 8 for "Genetic variation reveals a homeotic long noncoding RNA that modulates human hematopoietic stem cells"

### Sheet: Sheet1
Table S8. Differentially enriched proteins in HOTSCRAMBLrs17437411 vs AAVS1 CBE by ChIRP-ms, related to Figure 6
Gene Symbol	log2FC	p_value	-log10(p)	mean_intensity	log10_mean_intensity
RPL7A	-1.90378	0.0357473	1.44676	3.24265	0.5109
ATP5F1A	-2.25739	0.0725197	1.13954	2.47768	0.394045
PPIA	-20.064	0.0839453	1.076	0.548077	-0.261158
ATP5F1B	-2.07121	0.0862378	1.0643	3.64167	0.5613
HNRNPA1	-1.22447	0.0880299	1.05537	9.52885	0.97904
RPS3	-4.05889	0.10062	0.997315	2.20833	0.344065
DECR1	-1.86485	0.100997	0.99569	1.55541	0.191846
NNT	-20.8449	0.107574	0.968291	0.941667	-0.0261023
HNRNPAB	-3.34265	0.124965	0.903211	9.63043	0.983646
EEF2	-1.72831	0.127213	0.895469	4.40116	0.643568
RPL29	-2.19878	0.137887	0.860478	0.698864	-0.155607
ACTB	-1.53641	0.141632	0.848839	5.97826	0.776575
H1-5	-1.95109	0.14204	0.847591	1.71094	0.233234
MT-ATP6	20.2972	0.148056	0.829575	0.644231	-0.190958
P4HB	-20.2984	0.148235	0.82905	0.644737	-0.190617
RBMX	-1.93546	0.151138	0.820628	0.652027	-0.185734
EIF3H	-20.9316	0.161162	0.792738	1	4.34294e-07
RPSA	-1.70088	0.180163	0.744335	5.83929	0.76636
RPL7	-3.26483	0.181433	0.741283	3.555	0.55084
XRCC6	-18.9626	0.181834	0.740324	0.255435	-0.592718
RPL36	-18.976	0.181982	0.739971	0.257812	-0.588694
EEF1G	-18.9957	0.182291	0.739234	0.261364	-0.582753
LRPPRC	-19.047	0.183568	0.736203	0.270833	-0.567296
RPL31	-19.047	0.183568	0.736203	0.270833	-0.567296
SRSF7	19.077	0.184604	0.73376	0.276515	-0.558279
RPS4X	-19.1295	0.186879	0.728439	0.286765	-0.542473
MSN	-19.2017	0.190835	0.719343	0.301471	-0.520754
PPIB	-19.2117	0.19145	0.717944	0.303571	-0.517738
ACTR2	-19.2244	0.19225	0.716135	0.30625	-0.513922
SF3B3	-19.2492	0.19388	0.712467	0.311567	-0.506447
ACAA2	-19.2535	0.194171	0.711815	0.3125	-0.505149
SET	19.2535	0.194171	0.711815	0.3125	-0.505149
HSP90B1	-2.57004	0.195896	0.707973	1.37745	0.139076
PRKDC	-19.2877	0.196563	0.706498	0.32	-0.494849
AHCY	-19.2984	0.197334	0.704797	0.322368	-0.491646
XRCC5	-22.8306	0.198409	0.702439	3.72965	0.571668
YBX1	1.91073	0.202052	0.694538	1.0625	0.0263293
ARF3	-19.3604	0.202058	0.694525	0.336538	-0.472964
PABPC1	-19.3721	0.202989	0.692528	0.339286	-0.469433
RPL27A	-1.56936	0.203793	0.690811	1.18269	0.0728721
RPL10A	-19.4341	0.208071	0.681789	0.354167	-0.450791
GPI	-19.4385	0.208446	0.681006	0.355263	-0.449449
CDC37	-19.4818	0.21214	0.673378	0.366071	-0.436433
LCLAT1	19.5524	0.218338	0.660871	0.384434	-0.415177
ME2	-19.5878	0.2215	0.654627	0.393987	-0.404517
RPL15	-3.40632	0.226222	0.645465	1.4503	0.161459
TKT	-3.93073	0.227173	0.643644	2.03125	0.307764
PRDX2	19.677	0.229543	0.639136	0.419118	-0.377663
DAD1	-19.7021	0.231812	0.634864	0.426471	-0.37011
KARS1	-19.7158	0.233055	0.632541	0.430556	-0.36597
RPS2	-22.042	0.233318	0.632051	2.15909	0.334271
TUBA3C	-1.81351	0.236717	0.625771	12.1693	1.08526
RPS28	-19.7594	0.236983	0.625283	0.44375	-0.352861
HNRNPM	-1.91803	0.239989	0.619809	1.46786	0.166684
ACO2	-2.68449	0.241771	0.616596	0.928571	-0.0321842
NCL	-0.91908	0.246291	0.608551	1.9875	0.298307
YWHAE	-19.9373	0.252709	0.597379	0.501984	-0.299309
HSPA9	-1.1302	0.253953	0.595246	2.1525	0.332943
RPL17	-19.976	0.256026	0.591716	0.515625	-0.287665
H2BC12	-4.14661	0.258068	0.588265	2.33894	0.36902
PGK1	-20.047	0.261998	0.581701	0.541667	-0.266267
RPL24	-2.35049	0.270447	0.567918	0.7625	-0.11776
	1.54493	0.271051	0.566949	1.93015	0.285591
ARPC4	-20.185	0.273083	0.563706	0.596014	-0.224742
LDHB	-2.65574	0.273789	0.562583	17.7628	1.24951
	2.25286	0.273909	0.562394	14.244	1.15363
RPS6	-2.02137	0.276919	0.557647	3.02679	0.480982
LCP1	-2.22924	0.280733	0.551707	0.711111	-0.148062
SERBP1	-1.73001	0.282178	0.549477	5.26172	0.721128
MDH2	-1.02777	0.283423	0.547564	28.2361	1.4508
LYZ	-2.0245	0.286903	0.542265	5.19079	0.715233
CFL1	-1.83432	0.289402	0.538498	1.44048	0.158506
ACTN4	-20.4341	0.291228	0.535767	0.708333	-0.149762
CCT8	-3.42786	0.291526	0.535323	1.47024	0.167388
H2AZ1	-2.11799	0.293153	0.532905	0.667614	-0.175474
SUB1	20.5043	0.295899	0.528857	0.743687	-0.128609
HADHB	-20.5679	0.299954	0.522945	0.777174	-0.109481
TUBB4A	-1.2671	0.301175	0.52118	1.09239	0.0383786
TUBB8B	-2.63363	0.30171	0.52041	2.78409	0.444684
HNRNPA3	-2.25191	0.309191	0.509773	0.720395	-0.142429
DGAT1	-0.311718	0.310016	0.508615	2.00631	0.302399
SRSF2	-1.13538	0.314314	0.502636	30.0838	1.47833
H2AC8	-3.77761	0.31535	0.501207	4.02344	0.604597
ELAVL1	-1.91427	0.316528	0.499588	0.596154	-0.224641
PPA2	-1.60528	0.324127	0.489284	1.82692	0.26172
CCT7	-3.03069	0.32587	0.486956	1.14651	0.0593765
RPLP2	-21.0571	0.326201	0.486515	1.09091	0.037789
SRSF3	-21.1081	0.328475	0.483498	1.13015	0.0531383
PA2G4	-2.241	0.329626	0.481979	0.715909	-0.145142
RPL13	-2.97982	0.332942	0.477632	1.11111	0.0457579
PCCB	-0.891368	0.335038	0.474906	8.11149	0.909101
H1-4	-1.9639	0.339836	0.468731	8.26471	0.917227
PHGDH	-2.36564	0.340413	0.467994	0.769231	-0.113943
H4C16	-2.69803	0.343765	0.463738	14.5893	1.16403
EIF4A1	-1.75542	0.344736	0.462514	5.02273	0.70094
RPL18	-0.882459	0.345645	0.46137	5.26389	0.721307
RPS8	-5.56187	0.34596	0.460974	6.02976	0.7803
CALML3	21.8657	0.354279	0.450654	1.91071	0.281196
CORO1A	-2.32192	0.357709	0.44647	0.75	-0.124938
HNRNPCL1	-1.0461	0.358488	0.445526	1.28261	0.108095
U2AF1	-2.55942	0.358555	0.445444	0.861842	-0.0645718
DSG4	-22.0745	0.35929	0.444555	2.20833	0.344065
DMBT1	-22.38	0.365408	0.437222	2.72917	0.43603
YWHAQ	-5.9272	0.366512	0.435911	7.73138	0.888257
MCCC2	-0.79944	0.368489	0.433576	1.96341	0.293012
LMNA	-4.7775	0.371775	0.42972	13.4236	1.12787
MFSD10	-1.61244	0.377975	0.422537	0.507212	-0.29481
ANXA2P2	1.54729	0.379914	0.420315	5.59559	0.747846
TMEM109	-2.43896	0.382716	0.417123	0.876923	-0.057038
CAPG	-2.12338	0.384413	0.415202	0.721154	-0.141971
VIM	-5.00144	0.386711	0.412613	59.7808	1.77656
GGCT	-2.83871	0.387975	0.411196	1.20455	0.0808236
IGHA1	-9.77982	0.388921	0.410138	110.008	2.04142
BPIFB1	-17.9316	0.391002	0.407821	0.125	-0.903087
RPS9	-17.9316	0.391002	0.407821	0.125	-0.903087
FN1	-17.9316	0.391002	0.407821	0.125	-0.903087
BPIFB4	-17.9316	0.391002	0.407821	0.125	-0.903087
MUC5B	-17.9316	0.391002	0.407821	0.125	-0.903087
SCGB1C2	-17.9316	0.391002	0.407821	0.125	-0.903087
IGHM	-17.9316	0.391002	0.407821	0.125	-0.903087
SRSF1	17.9316	0.391002	0.407821	0.125	-0.903087
LMNB1	-17.9316	0.391002	0.407821	0.125	-0.903087
NOP58	-17.9316	0.391002	0.407821	0.125	-0.903087
DARS1	-17.9316	0.391002	0.407821	0.125	-0.903087
SEMG1	-17.9316	0.391002	0.407821	0.125	-0.903087
SSBP1	17.9316	0.391002	0.407821	0.125	-0.903087
DDX5	17.9316	0.391002	0.407821	0.125	-0.903087
ANXA2	17.9316	0.391002	0.407821	0.125	-0.903087
RPLP0	-17.9316	0.391002	0.407821	0.125	-0.903087
RPL5	-17.9316	0.391002	0.407821	0.125	-0.903087
IDH2	-17.9316	0.391002	0.407821	0.125	-0.903087
PAICS	-17.9316	0.391002	0.407821	0.125	-0.903087
HADHA	-17.9316	0.391002	0.407821	0.125	-0.903087
LARS1	-17.9316	0.391002	0.407821	0.125	-0.903087
LMNB2	-17.9316	0.391002	0.407821	0.125	-0.903087
MTHFD1	-17.9316	0.391002	0.407821	0.125	-0.903087
VARS1	-17.9316	0.391002	0.407821	0.125	-0.903087
AHNAK	17.9316	0.391002	0.407821	0.125	-0.903087
RPS3A	-17.9316	0.391002	0.407821	0.125	-0.903087
GARS1	-17.9316	0.391002	0.407821	0.125	-0.903087
WARS1	-17.9316	0.391002	0.407821	0.125	-0.903087
GANAB	-17.9316	0.391002	0.407821	0.125	-0.903087
TPM3	-17.9316	0.391002	0.407821	0.125	-0.903087
HBZ	17.9316	0.391002	0.407821	0.125	-0.903087
PHB2	-17.9316	0.391002	0.407821	0.125	-0.903087
PSMA7	17.9316	0.391002	0.407821	0.125	-0.903087
RAB2A	-17.9316	0.391002	0.407821	0.125	-0.903087
MARCKSL1	17.9316	0.391002	0.407821	0.125	-0.903087
DHX9	17.9316	0.391002	0.407821	0.125	-0.903087
VDAC3	-17.9316	0.391002	0.407821	0.125	-0.903087
C6orf47	17.9316	0.391002	0.407821	0.125	-0.903087
FUBP1	17.9316	0.391002	0.407821	0.125	-0.903087
LUC7L3	17.9316	0.391002	0.407821	0.125	-0.903087
CCT6A	-17.9316	0.391002	0.407821	0.125	-0.903087
ARPC1B	-17.9316	0.391002	0.407821	0.125	-0.903087
ACSM3	17.9316	0.391002	0.407821	0.125	-0.903087
RPS25	-17.9316	0.391002	0.407821	0.125	-0.903087
PSMB6	17.9316	0.391002	0.407821	0.125	-0.903087
FBL	-17.9316	0.391002	0.407821	0.125	-0.903087
CCT2	-17.9316	0.391002	0.407821	0.125	-0.903087
CALR	-17.9316	0.391002	0.407821	0.125	-0.903087
IGLC7	-17.9316	0.391002	0.407821	0.125	-0.903087
SNRPE	-17.9316	0.391002	0.407821	0.125	-0.903087
PRB2	-17.9316	0.391002	0.407821	0.125	-0.903087
ALDOC	-17.9316	0.391002	0.407821	0.125	-0.903087
IGHV3OR16-9	-17.9316	0.391002	0.407821	0.125	-0.903087
SMR3B	17.9316	0.391002	0.407821	0.125	-0.903087
ERP29	-17.9316	0.391002	0.407821	0.125	-0.903087
PGD	-17.9316	0.391002	0.407821	0.125	-0.903087
LCN15	-17.9316	0.391002	0.407821	0.125	-0.903087
IGHA2	-17.9316	0.391002	0.407821	0.125	-0.903087
RPL12	17.9316	0.391002	0.407821	0.125	-0.903087
SAE1	-17.9316	0.391002	0.407821	0.125	-0.903087
PSMC2	-17.9316	0.391002	0.407821	0.125	-0.903087
SNRPB2	-17.9316	0.391002	0.407821	0.125	-0.903087
PYCR2	17.9316	0.391002	0.407821	0.125	-0.903087
PSMB2	17.9316	0.391002	0.407821	0.125	-0.903087
LYPD2	-17.9316	0.391002	0.407821	0.125	-0.903087
IGLV4-69	-17.9316	0.391002	0.407821	0.125	-0.903087
HSPA8	17.9316	0.391002	0.407821	0.125	-0.903087
CCT3	17.9316	0.391002	0.407821	0.125	-0.903087
MTDH	-17.9316	0.391002	0.407821	0.125	-0.903087
SERPINA3	-17.9316	0.391002	0.407821	0.125	-0.903087
GPX1	-17.9316	0.391002	0.407821	0.125	-0.903087
HSPA2	17.9316	0.391002	0.407821	0.125	-0.903087
NAA50	-17.9316	0.391002	0.407821	0.125	-0.903087
NOP2	17.9316	0.391002	0.407821	0.125	-0.903087
NXN	17.9316	0.391002	0.407821	0.125	-0.903087
GLUD1	-17.9316	0.391002	0.407821	0.125	-0.903087
YWHAG	-17.9316	0.391002	0.407821	0.125	-0.903087
SERPINA1	-17.9316	0.391002	0.407821	0.125	-0.903087
LCN2	-17.9316	0.391002	0.407821	0.125	-0.903087
HSD17B11	-17.9316	0.391002	0.407821	0.125	-0.903087
HNRNPH1	17.9316	0.391002	0.407821	0.125	-0.903087
CBX3	-17.9316	0.391002	0.407821	0.125	-0.903087
SSB	-17.9316	0.391002	0.407821	0.125	-0.903087
MTPN	-17.9316	0.391002	0.407821	0.125	-0.903087
SLC3A2	-17.9316	0.391002	0.407821	0.125	-0.903087
JCHAIN	-17.9316	0.391002	0.407821	0.125	-0.903087
RPL32	-17.9316	0.391002	0.407821	0.125	-0.903087
NUDT21	-17.9316	0.391002	0.407821	0.125	-0.903087
UQCRC2	-17.9316	0.391002	0.407821	0.125	-0.903087
IGLV3-21	-17.9316	0.391002	0.407821	0.125	-0.903087
VMO1	-17.9316	0.391002	0.407821	0.125	-0.903087
GSN	-17.9316	0.391002	0.407821	0.125	-0.903087
TMX1	-17.9316	0.391002	0.407821	0.125	-0.903087
PSAT1	-17.9316	0.391002	0.407821	0.125	-0.903087
NACA	17.9316	0.391002	0.407821	0.125	-0.903087
NMT1	-17.9316	0.391002	0.407821	0.125	-0.903087
ACP1	17.9316	0.391002	0.407821	0.125	-0.903087
IGF2BP1	17.9316	0.391002	0.407821	0.125	-0.903087
SFT2D3	17.9316	0.391002	0.407821	0.125	-0.903087
LGALS3BP	-17.9316	0.391002	0.407821	0.125	-0.903087
MCM2	-17.9316	0.391002	0.407821	0.125	-0.903087
FGA	17.9316	0.391002	0.407821	0.125	-0.903087
DDX50	17.9316	0.391002	0.407821	0.125	-0.903087
RPL23	17.9316	0.391002	0.407821	0.125	-0.903087
RPS24	-17.9316	0.391002	0.407821	0.125	-0.903087
HMGN1	-17.9316	0.391002	0.407821	0.125	-0.903087
SFXN3	-17.9316	0.391002	0.407821	0.125	-0.903087
IGHG1	-17.9316	0.391002	0.407821	0.125	-0.903087
PSMB3	17.9316	0.391002	0.407821	0.125	-0.903087
ACADM	17.9316	0.391002	0.407821	0.125	-0.903087
HEATR1	17.9316	0.391002	0.407821	0.125	-0.903087
TCN1	-17.9316	0.391002	0.407821	0.125	-0.903087
IGLC2	17.9316	0.391002	0.407821	0.125	-0.903087
RPL23A	17.9316	0.391002	0.407821	0.125	-0.903087
ANXA1	17.9316	0.391002	0.407821	0.125	-0.903087
SLC25A5	-17.9316	0.391002	0.407821	0.125	-0.903087
CCDC124	-17.9316	0.391002	0.407821	0.125	-0.903087
RBM8A	17.9316	0.391002	0.407821	0.125	-0.903087
CORO1C	-17.9316	0.391002	0.407821	0.125	-0.903087
IQSEC2	17.9316	0.391002	0.407821	0.125	-0.903087
RPL26	17.9316	0.391002	0.407821	0.125	-0.903087
FOCAD	17.9316	0.391002	0.407821	0.125	-0.903087
ALDH3A1	-17.9316	0.391002	0.407821	0.125	-0.903087
RAP1B	17.9316	0.391002	0.407821	0.125	-0.903087
SEMG2	-17.9316	0.391002	0.407821	0.125	-0.903087
NCBP2AS2	17.9316	0.391002	0.407821	0.125	-0.903087
VDAC2	17.9316	0.391002	0.407821	0.125	-0.903087
RUVBL1	-17.9316	0.391002	0.407821	0.125	-0.903087
THRAP3	-17.9316	0.391002	0.407821	0.125	-0.903087
H3C12	17.9316	0.391002	0.407821	0.125	-0.903087
HNRNPR	17.9316	0.391002	0.407821	0.125	-0.903087
CST6	17.9316	0.391002	0.407821	0.125	-0.903087
GFAP	17.9316	0.391002	0.407821	0.125	-0.903087
MUCL1	-17.9316	0.391002	0.407821	0.125	-0.903087
SLC9A3R1	-17.9316	0.391002	0.407821	0.125	-0.903087
HSPH1	-17.9316	0.391002	0.407821	0.125	-0.903087
OAT	17.9316	0.391002	0.407821	0.125	-0.903087
HNRNPH3	17.9316	0.391002	0.407821	0.125	-0.903087
CST3	-17.9316	0.391002	0.407821	0.125	-0.903087
GABBR1	17.9316	0.391002	0.407821	0.125	-0.903087
ETFB	17.9316	0.391002	0.407821	0.125	-0.903087
MTFP1	17.9316	0.391002	0.407821	0.125	-0.903087
FDXR	17.9316	0.391002	0.407821	0.125	-0.903087
MPC2	17.9316	0.391002	0.407821	0.125	-0.903087
OXCT1	17.9316	0.391002	0.407821	0.125	-0.903087
SETSIP	17.9316	0.391002	0.407821	0.125	-0.903087
GALNT4	17.9316	0.391002	0.407821	0.125	-0.903087
PSMA1	-17.9316	0.391002	0.407821	0.125	-0.903087
HSPD1	-0.51964	0.394378	0.404087	9.34797	0.970717
CAT	-0.776328	0.401693	0.396105	3.75	0.574031
HNRNPU	-1.48382	0.408335	0.388984	2.53125	0.403335
SBSN	4.19319	0.41447	0.382507	2.41159	0.382303
ENO1	-1.25952	0.424438	0.372186	5.28409	0.72297
TMEM263	3.38502	0.425215	0.371391	27.0278	1.43181
RPL35	-0.85532	0.425745	0.370851	1.7037	0.231394
RPL14	-1.58496	0.430844	0.36568	0.625	-0.204119
TUBB	-1.10871	0.430915	0.365608	5.67188	0.753727
LTF	-3.35509	0.434237	0.362273	1.40407	0.147389
RPL10	-1.43404	0.436812	0.359705	1.8699	0.271818
CKM	3.26748	0.437142	0.359377	1.3287	0.123428
HNRNPK	-1.2863	0.437945	0.35858	2.29891	0.361523
RER1	-0.700014	0.443704	0.352907	1.20599	0.0813426
HNRNPC	2.10639	0.445776	0.350884	1.54762	0.189664
TPI1	-0.790904	0.447285	0.349416	1.65385	0.218495
APOD	2.97679	0.448373	0.348361	1.10904	0.0449486
RPL21	-1.72582	0.448644	0.348098	0.875	-0.0579915
CA2	-2.95935	0.449134	0.347624	1.09722	0.040295
PEBP1	-1.2801	0.451006	0.345817	0.428571	-0.367976
RPL6	-2.00856	0.453206	0.343704	1.38816	0.142439
BASP1	-2.76004	0.458652	0.338517	0.971774	-0.0124342
KHSRP	-2.75714	0.458802	0.338374	0.97007	-0.0131963
TMEM33	-2.69031	0.462371	0.33501	0.931818	-0.0306684
RPL4	-0.545968	0.474388	0.323866	2.42763	0.385183
RPL34	-2.47573	0.475285	0.323046	0.820312	-0.0860201
ARHGDIB	-1.16992	0.479867	0.318879	0.40625	-0.391206
PFN1	-0.845388	0.4815	0.317404	3.58333	0.554287
CYB5R3	0.572578	0.482562	0.316447	0.932692	-0.0302611
RPL28	0.713909	0.483362	0.315728	0.845703	-0.0727816
RPL13A	-2.35669	0.483538	0.315569	0.765244	-0.1162
DMKN	2.22239	0.493934	0.306331	0.708333	-0.149762
EEF1B2	-2.20163	0.495653	0.304823	0.7	-0.154901
APOOL	0.664815	0.506396	0.29551	0.883333	-0.0538749
HSP90AB1	-0.674905	0.509425	0.292919	5.63043	0.750542
MYL6	-1.97575	0.516553	0.286885	0.616667	-0.209949
METTL7B	-1.28757	0.523589	0.28101	0.860294	-0.0653525
HNRNPDL	-0.781999	0.533758	0.272656	2.53409	0.403822
MATR3	-1.77173	0.539439	0.268057	0.551829	-0.258194
SLC1A4	-0.964808	0.551697	0.258299	0.397727	-0.400414
TUBAL3	-1.66985	0.552552	0.257627	0.522727	-0.281724
CDSN	1.04937	0.554239	0.256303	4.33036	0.636524
MTCH1	1.65207	0.554967	0.255733	0.517857	-0.285789
CCT4	-1.62803	0.558296	0.253136	0.511364	-0.291269
RPL8	-0.841633	0.566023	0.247166	0.766304	-0.115598
RPL3	-0.785874	0.566106	0.247102	0.759615	-0.119406
HNRNPA2B1	-0.615267	0.566389	0.246885	16.7159	1.22313
FABP5	1.48063	0.56683	0.246548	2.26389	0.354855
PDIA6	-1.46778	0.582431	0.234755	0.470745	-0.327214
IMPDH2	-1.44746	0.585748	0.232289	0.465909	-0.331698
PMPCB	1.42884	0.58884	0.230003	0.461538	-0.335791
HSPB1	1.36415	0.589176	0.229755	0.920918	-0.0357784
Ighg1	0.726517	0.589383	0.229603	11.7045	1.06835
PC	0.693546	0.594286	0.226005	22.4375	1.35097
IGKC	-1.39593	0.594434	0.225896	0.453947	-0.342994
DDX3X	-1.37345	0.598348	0.223046	0.448864	-0.347885
ALDOA	-0.555631	0.602857	0.219786	4.4223	0.645648
PNP	1.34792	0.602892	0.219761	0.443182	-0.353417
FUS	-0.695145	0.605532	0.217863	2.29167	0.360152
RNH1	-0.882162	0.60603	0.217506	0.584677	-0.233083
EIF4A3	-0.847995	0.608128	0.216005	0.5	-0.301029
RPL11	-0.745427	0.612935	0.212586	1.3125	0.1181
TUBA1B	-0.622708	0.615354	0.210875	2.31636	0.364806
RPS14	-1.26748	0.61789	0.209089	0.425926	-0.370665
HBB	-1.22239	0.626766	0.202895	0.416667	-0.38021
PARK7	1.1426	0.643334	0.191563	0.400974	-0.396883
TXN	0.422532	0.644402	0.190843	2.00595	0.302321
UBB	-0.595316	0.656004	0.183094	20.9815	1.32184
GAPDH	0.968321	0.658508	0.181439	16.6567	1.22159
TUBA4A	-0.963471	0.684738	0.164476	0.36875	-0.433267
HNRNPD	0.72653	0.685247	0.164153	1.3642	0.134878
STOM	-0.648155	0.690259	0.160988	0.457447	-0.339658
ETHE1	0.900462	0.700737	0.154445	0.358333	-0.445712
EEF1A1	-0.508611	0.704974	0.151827	1.04911	0.0208203
TRAP1	-0.442782	0.706903	0.15064	1.32065	0.120789
LDHA	-0.874466	0.707558	0.150238	0.354167	-0.450791
ECM1	0.840799	0.716586	0.144732	0.348881	-0.457322
IER3IP1	-0.803306	0.726895	0.138528	0.343137	-0.464531
MYH9	-0.263034	0.734431	0.134049	1.65561	0.218959
HP	-0.774438	0.735015	0.133704	0.338816	-0.470035
C1QBP	0.765532	0.737551	0.132208	0.3375	-0.471725
SFPQ	-0.75207	0.741415	0.129939	0.335526	-0.474272
DDX21	-0.710491	0.753561	0.122881	0.329545	-0.482083
RPL19	0.700437	0.756547	0.121164	0.328125	-0.483959
HSPA5	-0.317606	0.773836	0.111351	16.2476	1.21079
MCCC1	0.249155	0.80017	0.0968179	35.7153	1.55285
PCCA	0.193429	0.80159	0.0960479	9.73026	0.988125
RPN2	0.294447	0.805299	0.0940429	2.26923	0.355879
PRDX5	-0.440572	0.821052	0.0856292	0.711207	-0.148003
PRDX1	-0.300124	0.828145	0.0818938	3.71875	0.570397
DLD	-0.353636	0.831266	0.0802602	0.465909	-0.331698
DDX17	0.338801	0.842977	0.074184	0.641667	-0.19269
HSPA1A	-0.381485	0.847522	0.0718493	1.23156	0.090455
LETM1	-0.389041	0.857599	0.0667159	0.28869	-0.539566
PKM	-0.271447	0.859455	0.0657771	2.75877	0.440716
EWSR1	-0.29218	0.875859	0.0575658	0.567708	-0.245874
HSP90AA1	-0.182478	0.888258	0.0514607	0.659722	-0.180638
SNRNP70	-0.199308	0.906376	0.0426917	0.483333	-0.315752
ERLIN1	-0.236066	0.912245	0.0398886	0.272222	-0.565075
ACACA	0.107306	0.921999	0.0352696	12.8203	1.1079
TUFM	0.0695409	0.952414	0.0211742	1.09211	0.0382649
YWHAZ	-0.105795	0.956706	0.0192217	1.83654	0.264
GDI2	-0.0703891	0.973613	0.0116135	0.25625	-0.591334
RAB7A	-0.0458035	0.982822	0.00752534	0.254032	-0.595109
SUN2	-0.0437212	0.983602	0.00718061	0.253846	-0.595428
HSPA8	-0.0262132	0.985207	0.00647253	4.25893	0.6293
ACACB	2.22045e-16	1	9.64327e-17	3.29167	0.517416
CLIC1	-1.66533e-16	1	4.82164e-17	0.94186	-0.026013
SRSF6	0	1	0	0.25	-0.602058
