## Supplemental Table 9 for "Genetic variation reveals a homeotic long noncoding RNA that modulates human hematopoietic stem cells"

### Sheet: Sheet1
Table S8. Flow cytometry antibody panels and fluorochrome combinations used in this study, related to STAR Methods
LT-HSC panel
Antibody	Source	#CAT	Flow chanel	Usage (per 100 µL FACS buffer)
anti-human CD34	BioLegend	343612	PerCP/Cyanine5.5	2.5 µL
anti-human CD45RA	BioLegend	304114	Alexa Fluor 488	2 µL
anti-human CD90 (Thy1)	BD Biosciences	561558	PE-Cyanine7	1 µL
anti-human CD133	BioLegend	372808	Brilliant Violet 421	5 µL
anti-human CD49c (integrin α3)	BioLegend	343808	APC	3 µL
anti-human CD201 (EPCR)	BioLegend	351904	PE	1 µL
HSC enrichment (CD34+CD45RA-CD90+)
Antibody	Source	#CAT	Flow chanel	Usage (per 100 µL FACS buffer)
anti-human CD34	BioLegend	343612	PerCP/Cyanine5.5	2.5 µL
anti-human CD45RA	BioLegend	304128	APC/Cyanine7	2 µL
anti-human CD90 (Thy1)	BioLegend	328110	PE	1 µL
Mouse xenotransplantation related
Antibody	Source	#CAT	Flow chanel	Usage (per 100 µL FACS buffer)
anti-mouse CD45	BioLegend	103108	FITC	0.25 µL	PB chimerism
anti-human CD45	BioLegend	304037	APC/Cyanine7	0.5 µL
anti-human CD71	BioLegend	334112	PE-Cy7	1 µL	Erythroid chimerism
anti-human CD235a	Thermo Fisher	17-9987-42	APC	1 µL
anit-mouse CD45	BioLegend	103108	FITC	0.25 µL	BM and Spleen: chimerism and multilineage engraftment efficiency
anti-human CD45	BioLegend	304037	APC	0.5 µL
anti-human CD34	BioLegend	343614	APC/Cyanine7	1 µL
anti-human CD19	BD Biosciences	561295	PerCP-Cy5.5	1 µL
anti-human CD33	Thermo Fisher	12-0339-42	PE	1 µL
anti-human CD15	BioLegend	301920	Alexa Fluor700	1 µL
AML cell line differentiation
Antibody	Source	#CAT	Flow chanel	Usage (per 100 µL FACS buffer)
anti-human CD11b	BioLegend	301308	PE/Cyanine5	1.5 µL	MOLM13 and OCI-AML4
anti-human CD14	BioLegend	301814	PE-Cy7	1 µL
anti-human CD34	BioLegend	343518	Alexa Fluor 488	1 µL	MUTZ-3
anti-human CD33	Thermo Fisher	12-0339-42	PE	1 µL
anti-human CD71	BioLegend	334122	Brilliant Violet 421	1 µL	K562
anti-human CD235a	Thermo Fisher	17-9987-42	APC	1 µL
