## Supplemental Table 10 for "Genetic variation reveals a homeotic long noncoding RNA that modulates human hematopoietic stem cells"

### Sheet: Sheet1
sgRNAs used in this study, Related to STAR Methods				MERFISH HOTSCRAMBL probe pool used in this study, Related to STAR Methods
Name	Sequence (5'-3')	Applications		Name	Sequence (5'-3')
AAVS1_sg1	GGGGCCACUAGGGACAGGAU	CBE and CRISPR/Cas9		HOTSCRAMBL_[Stv_22,Stv_23]	GTGAAATCGCAGCAGCCCACGTCGTAAACATTGTCTTACTCCCTCTATTCTCCATCGGAGATAACCGGTACATGACGCGGAACCTAAGGTCG
AAVS1_sg2	GGGACCACCUUAUAUUCCCA	CRISPR/Cas9		HOTSCRAMBL_[Stv_22,Stv_23]	AACCGGTACATGACGCGGAACCTAAGGTCGTGCGATGCGACTGGGATTATTTAGGTCTTTTTGTGAAATCGCAGCAGCCCACGTCGTAAACA
HOTSCRAMBL_sg1	UUGUCUCCGAUGGAGAAUAG	CRISPR/Cas9		HOTSCRAMBL_[Stv_22,Stv_23]	AACCGGTACATGACGCGGAACCTAAGGTCGTGGCGATGCGACTGGGATTATTTAGGTCTTTTGTGAAATCGCAGCAGCCCACGTCGTAAACA
HOTSCRAMBL_sg2	UGAAAAGACACAAAUGCACU	CRISPR/Cas9		HOTSCRAMBL_[Stv_22,Stv_23]	GTGAAATCGCAGCAGCCCACGTCGTAAACATAGGCGATGCGACTGGGATTATTTAGGTCTTTAACCGGTACATGACGCGGAACCTAAGGTCG
HOTSCRAMBL_sg3	GAAGGCUAGGAGAUCAAAGA	CBE		HOTSCRAMBL_[Stv_22,Stv_23]	GTGAAATCGCAGCAGCCCACGTCGTAAACATATTTCCTTCCAGAAGGCGATGCGACTGGGATAACCGGTACATGACGCGGAACCTAAGGTCG
HOXA6-sg1	GAAAGUGGGAUUCACAAAAU	CRISPR/Cas9		HOTSCRAMBL_[Stv_22,Stv_23]	AACCGGTACATGACGCGGAACCTAAGGTCGTTGGGTTTTTATTTCCTTCCAGAAGGCGATGTGTGAAATCGCAGCAGCCCACGTCGTAAACA
HOXA6-sg2	GGAAGGCUCCCGGGGAAAGU	CRISPR/Cas9		HOTSCRAMBL_[Stv_22,Stv_23]	AACCGGTACATGACGCGGAACCTAAGGTCGTCTTGGGTTTTTATTTCCTTCCAGAAGGCGATGTGAAATCGCAGCAGCCCACGTCGTAAACA
HOXA7_sg1	GCUUUUUAGCAAAUAUACGG	CRISPR/Cas9		HOTSCRAMBL_[Stv_22,Stv_23]	GTGAAATCGCAGCAGCCCACGTCGTAAACATTCTTGGGTTTTTATTTCCTTCCAGAAGGCGTAACCGGTACATGACGCGGAACCTAAGGTCG
HOXA7_sg2	AAAGGAGCAAGAAGUCGGCU	CRISPR/Cas9		HOTSCRAMBL_[Stv_22,Stv_23]	AACCGGTACATGACGCGGAACCTAAGGTCGTTCCTAGCCTTCTTGTTTGCTTCATCTTCCTTGTGAAATCGCAGCAGCCCACGTCGTAAACA
HOXA9_sg1	GUAGUUGCCCAGGGCCCCAG	CRISPR/Cas9		HOTSCRAMBL_[Stv_22,Stv_23]	GTGAAATCGCAGCAGCCCACGTCGTAAACATTGCCTCTTTGATCTCCTAGCCTTCTTGTTTTAACCGGTACATGACGCGGAACCTAAGGTCG
HOXA9_sg2	GUCCACGUAGUAGUUGCCCA	CRISPR/Cas9		HOTSCRAMBL_[Stv_22,Stv_23]	AACCGGTACATGACGCGGAACCTAAGGTCGTCTGCCTCTTTGATCTCCTAGCCTTCTTGTTTGTGAAATCGCAGCAGCCCACGTCGTAAACA
SRSF2_sg1	UACCCUCCACAUCGGGAGGG	CRISPR/Cas9		HOTSCRAMBL_[Stv_22,Stv_23]	GTGAAATCGCAGCAGCCCACGTCGTAAACATTCTGCCTCTTTGATCTCCTAGCCTTCTTGTTAACCGGTACATGACGCGGAACCTAAGGTCG
SRSF2_sg2	GGGUAUGACCUCCCUCAAGG	CRISPR/Cas9		HOTSCRAMBL_[Stv_22,Stv_23]	AACCGGTACATGACGCGGAACCTAAGGTCGTTTCTGCCTCTTTGATCTCCTAGCCTTCTTGTGTGAAATCGCAGCAGCCCACGTCGTAAACA
				HOTSCRAMBL_[Stv_22,Stv_23]	AACCGGTACATGACGCGGAACCTAAGGTCGTCTTGCTGTGTGTCACCCCAGGAAAAATTTATGTGAAATCGCAGCAGCCCACGTCGTAAACA
				HOTSCRAMBL_[Stv_22,Stv_23]	GTGAAATCGCAGCAGCCCACGTCGTAAACATTCTTGCTGTGTGTCACCCCAGGAAAAATTTTAACCGGTACATGACGCGGAACCTAAGGTCG
LNA GapmeRs used in this study, Related to STAR Methods				HOTSCRAMBL_[Stv_22,Stv_23]	AACCGGTACATGACGCGGAACCTAAGGTCGTGTCTTGCTGTGTGTCACCCCAGGAAAAATTTGTGAAATCGCAGCAGCCCACGTCGTAAACA
Name	Sequence (5'-3')	Applications		HOTSCRAMBL_[Stv_22,Stv_23]	GTGAAATCGCAGCAGCCCACGTCGTAAACATTTTTCTCTTTGCGTCTTGCTGTGTGTCACCTAACCGGTACATGACGCGGAACCTAAGGTCG
HOTSCRAMBL_GR1	GATGCGACTGGGATTA	Knockdown		HOTSCRAMBL_[Stv_22,Stv_23]	AACCGGTACATGACGCGGAACCTAAGGTCGTGGTCTTTTCTCTTTGCGTCTTGCTGTGTGTTGTGAAATCGCAGCAGCCCACGTCGTAAACA
HOTSCRAMBL_GR2	GTCTAATTCTGCCTCT	Knockdown		HOTSCRAMBL_[Stv_22,Stv_23]	GTGAAATCGCAGCAGCCCACGTCGTAAACATTGGTCTTTTCTCTTTGCGTCTTGCTGTGTGTAACCGGTACATGACGCGGAACCTAAGGTCG
				HOTSCRAMBL_[Stv_22,Stv_23]	AACCGGTACATGACGCGGAACCTAAGGTCGTTTGGTCTTTTCTCTTTGCGTCTTGCTGTGTTGTGAAATCGCAGCAGCCCACGTCGTAAACA
				HOTSCRAMBL_[Stv_22,Stv_23]	GTGAAATCGCAGCAGCCCACGTCGTAAACATTCGCTTGAGTCTAGACAGACGGCGGCGGCGTAACCGGTACATGACGCGGAACCTAAGGTCG
ChIRP probes used in this study, Related to STAR Methods				HOTSCRAMBL_[Stv_22,Stv_23]	AACCGGTACATGACGCGGAACCTAAGGTCGTGTCGCTTGAGTCTAGACAGACGGCGGCGGCTGTGAAATCGCAGCAGCCCACGTCGTAAACA
HOTSCRAMBL probe sets	Sequence (5'-3')			HOTSCRAMBL_[Stv_22,Stv_23]	AACCGGTACATGACGCGGAACCTAAGGTCGTAGTCGCTTGAGTCTAGACAGACGGCGGCGGTGTGAAATCGCAGCAGCCCACGTCGTAAACA
ChIRP Probes 1	ttactccctctattctccat			HOTSCRAMBL_[Stv_22,Stv_23]	AACCGGTACATGACGCGGAACCTAAGGTCGTTCAGTCGCTTGAGTCTAGACAGACGGCGGCTGTGAAATCGCAGCAGCCCACGTCGTAAACA
ChIRP Probes 2	tcttcctttaactttcttgg			HOTSCRAMBL_[Stv_22,Stv_23]	GTGAAATCGCAGCAGCCCACGTCGTAAACATGTTGGCCCCTTCAGTCGCTTGAGTCTAGACTAACCGGTACATGACGCGGAACCTAAGGTCG
ChIRP Probes 3	tgtgtcaccccaggaaaaat			HOTSCRAMBL_[Stv_22,Stv_23]	GTGAAATCGCAGCAGCCCACGTCGTAAACATCTCTGTTGGCCCCTTCAGTCGCTTGAGTCTTAACCGGTACATGACGCGGAACCTAAGGTCG
ChIRP Probes 4	taaacaccagctctgttggc			HOTSCRAMBL_[Stv_22,Stv_23]	AACCGGTACATGACGCGGAACCTAAGGTCGTTACTTTAAACACCAGCTCTGTTGGCCCCTTTGTGAAATCGCAGCAGCCCACGTCGTAAACA
ChIRP Probes 5	tcccttggcgaagtgcgttc			HOTSCRAMBL_[Stv_22,Stv_23]	AACCGGTACATGACGCGGAACCTAAGGTCGTCTACTTTAAACACCAGCTCTGTTGGCCCCTTGTGAAATCGCAGCAGCCCACGTCGTAAACA
ChIRP Probes 6	gcagtgcgtcctgccagaac			HOTSCRAMBL_[Stv_22,Stv_23]	GTGAAATCGCAGCAGCCCACGTCGTAAACATGGCAGGTTCTACTTTAAACACCAGCTCTGTTAACCGGTACATGACGCGGAACCTAAGGTCG
ChIRP Probes 7	aaagggaggtttcggtgtcc			HOTSCRAMBL_[Stv_22,Stv_23]	GTGAAATCGCAGCAGCCCACGTCGTAAACATTGGGCAGGTTCTACTTTAAACACCAGCTCTTAACCGGTACATGACGCGGAACCTAAGGTCG
ChIRP Probes 8	ttgaaagcctgattttatcc			HOTSCRAMBL_[Stv_22,Stv_23]	GTGAAATCGCAGCAGCCCACGTCGTAAACATGTTGGACTGGGCAGGTTCTACTTTAAACACTAACCGGTACATGACGCGGAACCTAAGGTCG
				HOTSCRAMBL_[Stv_22,Stv_23]	GTGAAATCGCAGCAGCCCACGTCGTAAACATCCTGCTCGGGCTGTTGGACTGGGCAGGTTCTAACCGGTACATGACGCGGAACCTAAGGTCG
				HOTSCRAMBL_[Stv_22,Stv_23]	AACCGGTACATGACGCGGAACCTAAGGTCGTCCCTGCTCGGGCTGTTGGACTGGGCAGGTTTGTGAAATCGCAGCAGCCCACGTCGTAAACA
				HOTSCRAMBL_[Stv_22,Stv_23]	GTGAAATCGCAGCAGCCCACGTCGTAAACATAAATCGCTCCCTGCTCGGGCTGTTGGACTGTAACCGGTACATGACGCGGAACCTAAGGTCG
				HOTSCRAMBL_[Stv_22,Stv_23]	GTGAAATCGCAGCAGCCCACGTCGTAAACATCCCCGAAATCGCTCCCTGCTCGGGCTGTTGTAACCGGTACATGACGCGGAACCTAAGGTCG
				HOTSCRAMBL_[Stv_22,Stv_23]	AACCGGTACATGACGCGGAACCTAAGGTCGTCGATCCCCGAAATCGCTCCCTGCTCGGGCTTGTGAAATCGCAGCAGCCCACGTCGTAAACA
				HOTSCRAMBL_[Stv_22,Stv_23]	GTGAAATCGCAGCAGCCCACGTCGTAAACATCCTTCCCGCGATCCCCGAAATCGCTCCCTGTAACCGGTACATGACGCGGAACCTAAGGTCG
				HOTSCRAMBL_[Stv_22,Stv_23]	AACCGGTACATGACGCGGAACCTAAGGTCGTAAGTGCGTTCCTTCCCGCGATCCCCGAAATTGTGAAATCGCAGCAGCCCACGTCGTAAACA
				HOTSCRAMBL_[Stv_22,Stv_23]	GTGAAATCGCAGCAGCCCACGTCGTAAACATCTCCCTTGGCGAAGTGCGTTCCTTCCCGCGTAACCGGTACATGACGCGGAACCTAAGGTCG
				HOTSCRAMBL_[Stv_22,Stv_23]	GTGAAATCGCAGCAGCCCACGTCGTAAACATGCCCTCCCTTGGCGAAGTGCGTTCCTTCCCTAACCGGTACATGACGCGGAACCTAAGGTCG
				HOTSCRAMBL_[Stv_22,Stv_23]	AACCGGTACATGACGCGGAACCTAAGGTCGTCGGCCCTCCCTTGGCGAAGTGCGTTCCTTCTGTGAAATCGCAGCAGCCCACGTCGTAAACA
				HOTSCRAMBL_[Stv_22,Stv_23]	AACCGGTACATGACGCGGAACCTAAGGTCGTCCGGCCCTCCCTTGGCGAAGTGCGTTCCTTTGTGAAATCGCAGCAGCCCACGTCGTAAACA
				HOTSCRAMBL_[Stv_22,Stv_23]	AACCGGTACATGACGCGGAACCTAAGGTCGTAACCGGAGCAGGAATGAGCCGGTGGCGAGGTGTGAAATCGCAGCAGCCCACGTCGTAAACA
				HOTSCRAMBL_[Stv_22,Stv_23]	GTGAAATCGCAGCAGCCCACGTCGTAAACATAAACCGGAGCAGGAATGAGCCGGTGGCGAGTAACCGGTACATGACGCGGAACCTAAGGTCG
				HOTSCRAMBL_[Stv_22,Stv_23]	AACCGGTACATGACGCGGAACCTAAGGTCGTAAAACCGGAGCAGGAATGAGCCGGTGGCGATGTGAAATCGCAGCAGCCCACGTCGTAAACA
				HOTSCRAMBL_[Stv_22,Stv_23]	AACCGGTACATGACGCGGAACCTAAGGTCGTGGCAAAACCGGAGCAGGAATGAGCCGGTGGTGTGAAATCGCAGCAGCCCACGTCGTAAACA
				HOTSCRAMBL_[Stv_22,Stv_23]	AACCGGTACATGACGCGGAACCTAAGGTCGTGGACGCGCATCGGGCAAAACCGGAGCAGGATGTGAAATCGCAGCAGCCCACGTCGTAAACA
				HOTSCRAMBL_[Stv_22,Stv_23]	GTGAAATCGCAGCAGCCCACGTCGTAAACATCCTGGACGCGCATCGGGCAAAACCGGAGCATAACCGGTACATGACGCGGAACCTAAGGTCG
				HOTSCRAMBL_[Stv_22,Stv_23]	AACCGGTACATGACGCGGAACCTAAGGTCGTGAACCTCCTGGACGCGCATCGGGCAAAACCTGTGAAATCGCAGCAGCCCACGTCGTAAACA
				HOTSCRAMBL_[Stv_22,Stv_23]	GTGAAATCGCAGCAGCCCACGTCGTAAACATCGTCCTGCCAGAACCTCCTGGACGCGCATCTAACCGGTACATGACGCGGAACCTAAGGTCG
				HOTSCRAMBL_[Stv_22,Stv_23]	AACCGGTACATGACGCGGAACCTAAGGTCGTGAGGGGCAGTGCGTCCTGCCAGAACCTCCTTGTGAAATCGCAGCAGCCCACGTCGTAAACA
				HOTSCRAMBL_[Stv_22,Stv_23]	AACCGGTACATGACGCGGAACCTAAGGTCGTAGAGGGGCAGTGCGTCCTGCCAGAACCTCCTGTGAAATCGCAGCAGCCCACGTCGTAAACA
				HOTSCRAMBL_[Stv_22,Stv_23]	GTGAAATCGCAGCAGCCCACGTCGTAAACATCAGAGGGGCAGTGCGTCCTGCCAGAACCTCTAACCGGTACATGACGCGGAACCTAAGGTCG
				HOTSCRAMBL_[Stv_22,Stv_23]	AACCGGTACATGACGCGGAACCTAAGGTCGTGCAGAGGGGCAGTGCGTCCTGCCAGAACCTTGTGAAATCGCAGCAGCCCACGTCGTAAACA
				HOTSCRAMBL_[Stv_22,Stv_23]	GTGAAATCGCAGCAGCCCACGTCGTAAACATGCAGTATCCGCATCCTCCTTGGCCGGGGCATAACCGGTACATGACGCGGAACCTAAGGTCG
				HOTSCRAMBL_[Stv_22,Stv_23]	AACCGGTACATGACGCGGAACCTAAGGTCGTTGCGGGCAGTATCCGCATCCTCCTTGGCCGTGTGAAATCGCAGCAGCCCACGTCGTAAACA
				HOTSCRAMBL_[Stv_22,Stv_23]	GTGAAATCGCAGCAGCCCACGTCGTAAACATTTGCGGGCAGTATCCGCATCCTCCTTGGCCTAACCGGTACATGACGCGGAACCTAAGGTCG
				HOTSCRAMBL_[Stv_22,Stv_23]	GTGAAATCGCAGCAGCCCACGTCGTAAACATCCTTGCGGGCAGTATCCGCATCCTCCTTGGTAACCGGTACATGACGCGGAACCTAAGGTCG
				HOTSCRAMBL_[Stv_22,Stv_23]	GTGAAATCGCAGCAGCCCACGTCGTAAACATGGTCCATAAAGGCCGAAGCCTTGCGGGCAGTAACCGGTACATGACGCGGAACCTAAGGTCG
				HOTSCRAMBL_[Stv_22,Stv_23]	GTGAAATCGCAGCAGCCCACGTCGTAAACATCTTGGGTCCATAAAGGCCGAAGCCTTGCGGTAACCGGTACATGACGCGGAACCTAAGGTCG
				HOTSCRAMBL_[Stv_22,Stv_23]	GTGAAATCGCAGCAGCCCACGTCGTAAACATGCTGACTTGGGTCCATAAAGGCCGAAGCCTTAACCGGTACATGACGCGGAACCTAAGGTCG
				HOTSCRAMBL_[Stv_22,Stv_23]	AACCGGTACATGACGCGGAACCTAAGGTCGTTTGGCTGACTTGGGTCCATAAAGGCCGAAGTGTGAAATCGCAGCAGCCCACGTCGTAAACA
				HOTSCRAMBL_[Stv_22,Stv_23]	AACCGGTACATGACGCGGAACCTAAGGTCGTCGGCCCAGTTGGCTGACTTGGGTCCATAAATGTGAAATCGCAGCAGCCCACGTCGTAAACA
				HOTSCRAMBL_[Stv_22,Stv_23]	GTGAAATCGCAGCAGCCCACGTCGTAAACATCCGCAGGACTCGGCCCAGTTGGCTGACTTGTAACCGGTACATGACGCGGAACCTAAGGTCG
				HOTSCRAMBL_[Stv_22,Stv_23]	AACCGGTACATGACGCGGAACCTAAGGTCGTGTCCGCAGGACTCGGCCCAGTTGGCTGACTTGTGAAATCGCAGCAGCCCACGTCGTAAACA
				HOTSCRAMBL_[Stv_22,Stv_23]	GTGAAATCGCAGCAGCCCACGTCGTAAACATGTGTCCGCAGGACTCGGCCCAGTTGGCTGATAACCGGTACATGACGCGGAACCTAAGGTCG
				HOTSCRAMBL_[Stv_22,Stv_23]	AACCGGTACATGACGCGGAACCTAAGGTCGTAGGTTTCGGTGTCCGCAGGACTCGGCCCAGTGTGAAATCGCAGCAGCCCACGTCGTAAACA
				HOTSCRAMBL_[Stv_22,Stv_23]	GTGAAATCGCAGCAGCCCACGTCGTAAACATAAGCCTGGAAACGAAAGGGAGGTTTCGGTGTAACCGGTACATGACGCGGAACCTAAGGTCG
				HOTSCRAMBL_[Stv_22,Stv_23]	GTGAAATCGCAGCAGCCCACGTCGTAAACATGGAAGCCTGGAAACGAAAGGGAGGTTTCGGTAACCGGTACATGACGCGGAACCTAAGGTCG
				HOTSCRAMBL_[Stv_22,Stv_23]	AACCGGTACATGACGCGGAACCTAAGGTCGTAGGAAGCCTGGAAACGAAAGGGAGGTTTCGTGTGAAATCGCAGCAGCCCACGTCGTAAACA
				HOTSCRAMBL_[Stv_22,Stv_23]	AACCGGTACATGACGCGGAACCTAAGGTCGTAAGGAAGCCTGGAAACGAAAGGGAGGTTTCTGTGAAATCGCAGCAGCCCACGTCGTAAACA
				HOTSCRAMBL_[Stv_22,Stv_23]	AACCGGTACATGACGCGGAACCTAAGGTCGTGAAGGAAGCCTGGAAACGAAAGGGAGGTTTTGTGAAATCGCAGCAGCCCACGTCGTAAACA
