## Supplemental Table 11 for "Genetic variation reveals a homeotic long noncoding RNA that modulates human hematopoietic stem cells"

### Sheet: Sheet1
Primer pairs for genotyping, related to STAR Methods
Name	Sequence (5'-3')
AAVS1_GT F	TCCTCTCTGGCTCCATCGTA
AAVS1_GT R	CCGTTCTCCTGTGGATTCGG
HOTSCRAMBL_GT F	GGAGTGAGGGACAACATCCG
HOTSCRAMBL_GT R	CACGCTCTGCCAGTAGGTAG
hHOXA6_GT F	TAACTTTGCTGCCTCGGTCG
hHOXA6_GT R	AAACCGGGCTCGTGTACTTC
hHOXA7_GT F	GCCTCTTGCCCTTCCATTCT
hHOXA7_GT R	CCGGGGATGTTTTGGTCGTA
hHOXA9_GT F	ACAAACCCCATCGTAGAGCG
hHOXA9_GT R	GTGGTGATGGTGGTGGTACA
hSRSF2_GT F	AGTTGTTACTCAGGTGCGCT
hSRSF2_GT R	ATTATCTCGCCGCCAGACG
Primers for RT-PCR and qPCR, related to STAR Methods
Name	Sequence (5'-3')
hHPRT1-qP F	ATGACCAGTCAACAGGGGAC
hHPRT1-qP R	TGCCTGACCAAGGAAAGCAA
hHOTSCRAMBL-qP F	CGGCCTTTATGGACCCAAGT
hHOTSCRAMBL-qP R	CAGACCACAGAGGGCAAGAG
hHOXA9-qP F	CCCATCGATCCCAATAACCCA
hHOXA9-qP R	CCCTGGTGAGGTACATGTTGA
hHLF-qP F	ACCTTTATCCCGCCTCCCTA
hHLF-qP R	TCCCATAAGGTAGGCCCCAG
hCRHBP-qP F	CGGCGACTTCCTGAAGGTAT
hCRHBP-qP R	GCTCCTCCTGCTAAGACCAC
hMLLT3-qP F	AGGCATGGCTAGCTCGTGTG
hMLLT3-qP R	TCGTGCAAGTGGAAGACGAC
hMECOM-qP F	GCAACGTCGAATCAAGACCTG
hMECOM-qP R	CAGGCAGTTGGAATTGTGGGT
hGAPDH-qP_F	GGTATCGTGGAAGGACTCATGAC
hGAPDH-qP_R	ATGCCAGTGAGCTTCCCGTTCAG
hNEAT-qP_F	TCGGGTATGCTGTTGTGAAA
hNEAT-qP_R	TGACGTAACAGAATTAGTTCTTACCA
hHOTSCRAMBL-RT F	GAGAATAGAGGGAGTAAGACAAAA
hHOTSCRAMBL-RT R	TGATTTTATCCGACCTTTTCGTT
hGAPDH-RT F	GACACCATGGGGAAGGTGAA
hGAPDH-RT R	GCCATCACGCCACAGTTTC
hHPRT1-RT F	ACAGGACTGAACGTCTTGCT
hHPRT1-RT R	GGCGATGTCAATAGGACTCCA
hACTB-RT F	AGCCTTCCTTCCTGGGCAT
hACTB-RT R	CTCGGCCACATTGTGAACTT
hHOXA9-RT F	GTCCCACGCTTGACACTCA
hHOXA9-RT R	ATCTTGACCTGCCTCTCGGT
hHOXA9-mini-RT F	GTCAAACAGCACCTTTGTGG
Primers for gene clone, related to STAR Methods
Name	Sequence (5'-3')
HOTSCRAMBL-sno F	CTAAAGCTTCGAATTCTCTCCGATGGAGAATAGAGGGAGT	SnoVector
HOTSCRAMBL-sno R	TCTTGGTACCGTCGACTTATTGAAAGCCTGATTTTATCCGA
HOTSCRAMBL-Q5mu F	AACAAGAAGGtTAGGAGATCAAAG	Q5 Site-Directed Mutagenesis
HOTSCRAMBL-Q5mu R	TGCTTCATCTTCCTTTAACTTTC
HOXA9-pLVX F	TATTTCCGGTGAATTCATGGCCACCACTGGGGCC	pLVX-EF1a-ZsGreen
HOXA9-pLVX R	GCGGGATCCGCGGCCGCTCACTCGTCTTTTGCTCGG
HOXA9-pSE F	CGGGCCCCCCCTCGAGAGCGGCACGATCCCTTTAC	pSpliceExpress
HOXA9-pSE R	ACCGCGGTGGCGGCCTCCCGCACATAGACACAAGGC
Primers for FISH probe synthesis, related to STAR Methods
Name	Sequence (5'-3')
HOTSCRAMBL-Pb F	GACACACAGCAAGACGCAAAGA
HOTSCRAMBL-Pb R	GAAATTAATACGACTCACTATAGGCCTGGAAACGAAAGGGAGGTT
HOTSCRAMBL-antiPb F	GAAATTAATACGACTCACTATAGCAGTCGCATCGCCTTCTGGAA
HOTSCRAMBL-antiPb R	GCAGTATCCGCATCCTCCTTGG
